# Spatio-temporal dynamics of macroglial cell organisation and proximity to blood vessels during postnatal development

**DOI:** 10.1101/2025.01.14.632893

**Authors:** Naomie Guille, Héloïse Monnet, Tristan Hourcade, Philippe Mailly, Martine Cohen-Salmon, Anne-Cécile Boulay

## Abstract

Brain cortical development results from the proliferation, differentiation, migration and maturation of many cell types. While neuronal development is well characterized, the mechanisms regulating macroglial cells (oligodendrocytes and astrocytes) development remain largely unknown. Recent works suggest that the vascular system plays a key, yet under-evaluated role in this process. In this study, we investigated the spatial organization of macroglial cells within the parenchyma and relative to blood vessels. Using immunolabeling for Sry-box transcription factor (Sox) 9 (macroglial progenitors and astrocytes) and Sox10 (oligodendrocyte lineage), we determined macroglia density, distribution and proximity to blood vessels from postnatal day (P) 1 to P60 in the somatosensory cortex. We showed that Sox9+ cells were evenly distributed across cortical layers with regular intercellular spacing. In contrast, Sox10+ cells concentrated in deeper cortical layers, and exhibited a random distribution. Vascular density and branching increased markedly between P5 and P15 and macroglial cells were closer to blood vessels from P15 onward. We investigated possible alteration of astrocyte distribution in the cortex of MLC1-deficient mice, a model of Megalencephalic leukoencephalopathy with subcortical cysts, in which astrocyte perivascular coverage is altered. No difference with the control condition were found both in young and adult mice, either in the density, distribution or distance to blood vessels. Altogether, we revealed distinct distribution and postnatal development patterns for astrocytes and oligodendrocytes in the brain and in relation to the vasculature.

**Table of Contents Entry:** 

- From P5, Sox9⁺ cells are evenly distributed, unlike Sox10⁺ cells
- From P15, Sox9⁺ cells are located closer to blood vessels than Sox10⁺ cells
- Distribution of astrocytes is not altered in *Mlc1* KO cortex
