## Supplementary material for "Spatio-temporal dynamics of macroglial cell organisation and proximity to blood vessels during postnatal development": Table S1

### Sheet: Figure 1
FIGURE 1
Cell density
			Sox9					Sox10
			Bin 1		Bin 2			Bin 1		Bin 2
			MEAN	SD	MEAN	SD		MEAN	SD	MEAN	SD
	P1		1043	87.64	1213	193.5
	P5		1857	137	1816	181		823.5	117.4	1130	170.7
	P15		780	70.49	775	34.66		691.7	49.73	1084	209.5
	P60		426.7	69.89	359.7	110.8		456.7	68.11	782	120
Normality test: Shapiro-Wilk test			Bin 1		Bin 2			Bin 1		Bin 2
	P1		0.5878		0.1019
	P5		0.6464		0.0445			0.3434		0.6913
	P15		0.3542		0.0551			0.5379		0.2739
	P60		0.0547		0.4346			0.7793		0.4706
Kruskal-Wallis test	P(age)		Bin 1		Bin 2			Bin 1		Bin 2
		P1-P60	<0.0001		<0.0001
		P5-P60	0.004		0.004			0.004		0.07
Mann Whitney test			Bin 1		Bin 2			Bin 1		Bin 2
	P(age)	P1-P5	0.05		0.05
		P5-P15	0.05		0.05			0.05		0.5
		P15-P60	0.05		0.05			0.05		0.05
			Bin 1 - Bin 2					Bin 1 - Bin 2
	P(Bin)	P1	0.2
		P5	0.5					0.05
		P15	0.5					0.05
		P60	0.2					0.05
			Between Sox9 and Sox10
Mann whitney test	Bin 1	P5	0.05
		P15	0.2
		P60	0.5
	Bin 2	P5	0.05
		P15	0.05
		P60	0.05

### Sheet: Figure 2
FIGURE 2
Distance to closest cell
			Sox9					Sox10
			Bin 1		Bin 2			Bin 1		Bin 2
			MEAN	SD	MEAN	SD		MEAN	SD	MEAN	SD
	P1		14.5	0.4	14.7	1.19		14.72	1.541	15.17	2.742
	P5		12.6	0.2	13	0.5		19.04	0.6883	16.31	0.3278
	P15		17.1	0.2	18	0.5		16.99	0.9795	15.4	0.232
	P60		22.5	1.4	25.6	0.9		19.31	0.9081	15.8	0.5163
Normality test: Shapiro-Wilk test			Bin 1		Bin 2			Bin 1		Bin 2
	P1		0.004		0.5			0.5639		0.5745
	P5		0.2		0.5			0.7343		0.6841
	P15		0.1		0.8			0.1718		0.2328
	P60		0.6		0.6			0.1535		0.0091
Kruskal-Wallis test	P(age)		Bin 1		Bin 2			Bin 1		Bin 2
		P1-P60	p<0.0001		0.0003
		P5-P60	0.004		0.004			0.07		0.2
Mann Whitney test			Bin 1		Bin 2			Bin 1		Bin 2
	P(age)	P1-P5	0.05		0.1
		P5-P15	0.05		0.05			0.05		0.05
		P15-P60	0.05		0.05			0.05		0.35
			Bin 1 - Bin 2					Bin 1 - Bin 2
	P(Bin)	P1	0.35
		P5	0.2					0.05
		P15	0.05					0.05
		P60	0.05					0.05
Distance to 10 closest cells
			Sox9					Sox10
			Bin 1		Bin 2			Bin 1		Bin 2
			MEAN	SD	MEAN	SD		MEAN	SD	MEAN	SD
	P1		33	1.5	35	3.4
	P5		28.5	1.02	29.6	1.4		46.5	2.6	41.2	2.2
	P15		38.9	1.7	40.2	1.3		48.3	3.4	39.6	1
	P60		48.9	2.6	57.4	3.5		45.8	2.9	36.8	2.7
Normality test: Shapiro-Wilk test			Bin 1		Bin 2			Bin 1		Bin 2
	P1		0.9		0.2
	P5		0.7		0.02			0.5		0.08
	P15		0.2		0.02			0.9		0.6
	P60		0.04		0.7			0.6		0.6
Kruskal-Wallis test	P(age)		Bin 1		Bin 2			Bin 1		Bin 2
		P1-P60	p<0.0001		0.0003
		P5-P60	0.004		0.004			0.7		0.09
Mann Whitney test			Bin 1		Bin 2			Bin 1		Bin 2
	P(age)	P1-P5	0.05		0.1
		P5-P15	0.05		0.05			0.35		0.2
		P15-P60	0.05		0.05			0.35		0.1
			Bin 1 - Bin 2							Bin 1 - Bin 2
	P(Bin)	P1	0.35					P(Bin)	P1
		P5	0.2						P5	0.05
		P15	0.1						P15	0.05
		P60	0.05						P60	0.05
SDI
			Sox9					Sox10
			Bin 1		Bin 2			Bin 1		Bin 2
			MEAN	SD	MEAN	SD		MEAN	SD	MEAN	SD
	P1		0.76	0.33	0.76	0.3
	P5		1	0	0.98	0.05		0.66	0.46	0.6	0.4
	P15		0.96	0.11	0.98	0.04		0	0	0.2	0.4
	P60		0.9	0.32	0.88	0.2		0.15	0.21	0.6	0.2
			Bin 1		Bin 2			Bin 1		Bin 2
Normality test: Kolmogorov-Smirnov test	P1		0.02		0.06
	P5		<0.0001		0.0003			<0.0001		0.01
	P15		0.0003		<0.0001			<0.0001		0.0005
	P60		<0.0001		<0.0001			0.051		0.1
			Compared to 1					Compared to 1
			Bin 1		Bin 2			Bin 1		Bin 2
Wilcoxon Signed Rank Test	P1		0.02		0.008
	P5		NA		0.5			0.004		0.001
	P15		0.5		>0,9			0.002		0.002
	P60		>0.99		0.1			0.008		0.008
			Bin 1		Bin 2			Bin 1		Bin 2
Kruskal-Wallis test	P1-P60		0.001		0.002
	P5-P60		0.34		0.4			0.0001		0.06

### Sheet: Figure 3
FIGURE 3
Vessel density
			Bin 1					Bin 2
			MEAN		SD			MEAN		SD
	P1		0.08		0.009			0.08		0.00724
	P5		0.1		0.01			0.08		0.01
	P15		0.2		0.03			0.1		0.02
	P60		0.09		0.01			0.07		0.007576
Normality test: Shapiro-Wilk test	P1		0.6467					0.8431
	P5		0.3925					0.7212
	P15		0.3076					0.2665
	P60		0.3647					0.8301
2 way ANOVA	Age factor	<0.0001
	Bin factor	0.001
Sidak's multiple comparisons test	Bin 1 - Bin 2	P1	0.6865
		P5	0.1626
		P15	0.3035
		P60	0.1704
Tukey's multiple comparisons test	Bin 1	P1 vs. P5	0.9
		P5 vs. P15	<0.0001
		P15 vs. P60	<0.0001
	Bin 2	P1 vs. P5	0.9
		P5 vs. P15	<0.0001
		P15 vs. P60	<0.0001
Branching density
			Bin 1					Bin 2
			MEAN		SD			MEAN		SD
	P1		39.83		3.418			33.47		4.815
	P5		33.66		2.863			25.12		3.184
	P15		88.13		21.04			63.94		12.55
	P60		36.75		6.657			26.73		3.365
Normality test: Shapiro-Wilk test	P1		0.3332					0.5634
	P5		0.6503					0.5556
	P15		0.9799					0.889
	P60		0.4415					0.3126
2 way ANOVA	Age factor	<0.0001
	Bin factor	<0.0001
Sidak's multiple comparisons test	Bin 1 - Bin 2	P1	0.7
		P5	0.4
		P15	0.0003
		P60	0.3
Tukey's multiple comparisons test	Bin 1	P1 vs. P5	0.7
		P5 vs. P15	<0.0001
		P15 vs. P60	<0.0001
	Bin 2	P1 vs. P15	0.4
		P5 vs. P15	<0.0001
		P15 vs. P60	<0.0001

### Sheet: Figure 4
FIGURE 4
Distance to closest BV
			Sox9					Sox10
			Bin 1		Bin 2			Bin 1		Bin 2
			MEAN	SD	MEAN	SD		MEAN	SD	MEAN	SD
	P1		9.2	1.4	10	1.2
	P5		11	0.08	15.2	1.2		12.3	2.1	15.2	2.5
	P15		3.4	1.1	4.9	1.5		6.7	0.9	7.8	0.9
	P60		6.4	0.9	7.8	0.7		8.3	0.3	10.4	0.2
Normality test: Shapiro-Wilk test			Bin 1		Bin 2			Bin 1		Bin 2
	P1		0.4147		0.8
	P5		0.1406		0.04			0.5075		0.2924
	P15		0.8439		0.6			0.2607		0.1587
	P60		0.5028		0.5			0.2911		0.7782
Kruskal-Wallis test	P(age)		Bin 1		Bin 2			Bin 1		Bin 2
		P1-P60	<0.0001		<0.0001
		P5-P60	0.001		0.004			0.004		0.004
Mann Whitney test			Bin 1		Bin 2			Bin 1		Bin 2
	P(age)	P1-P5	0.05		0.05
		P5-P15	0.05		0.05			0.05		0.05
		P15-P60	0.05		0.05			0.05		0.05
			Bin 1 - Bin 2							Bin 1 - Bin 2
	P(Bin)	P1	0.2					P(Bin)	P1
		P5	0.05						P5	0.2
		P15	0.1						P15	0.2
		P60	0.1						P60	0.05
			Between Sox9 and Sox10
Mann Whitney test	Bin 1	P5	0.35
		P15	0.05
		P60	0.05
	Bin 2	P5	0.35
		P15	0.05
		P60	0.05
% of cells apposed to BV
	Sox9							Sox10
	Bin 1			Bin 2				Bin 1			Bin 2
P1	27.2727	19.9143	25.0225	25.3394	20.7071	18.4615
P5	22.8814	21.7987	22.8814	17.2325	16.9615	13.8075		14.3002	16.7045	12.7804	14.026	13.4801	8.51554
P15	48.2361	65.0107	57.3552	37.127	53.6484	54.4271		23.055	23.1654	20.2976	21.6319	19.883	16.5066
P60	31.1916	44.0887	29.4364	28.5928	37.9487	33.3948		15.7189	15.9606	19.7697	12.429	12.4649	17.0404
Chi-square	Bin1	<0.0001						Bin1	0.4
	Bin2	<0.0001						Bin2	0.4
		Bin 1		Bin 2				Bin 1		Bin 2
Chi-square	P1-P5	0.87		0.28
	P5-P15	<0.0001		<0.0001				0.2		0.2
	P15-P60	0.002		0.03				0.4		0.4
		Bin 1 - Bin 2						Bin 1 - Bin 2
Chi-square	P1	0.7
	P5	0.2						0.5
	P15	0.2						0.6
	P60	0.8						0.6
			Between Sox9 and Sox10
Chi-square	Bin 1	P5	0.15
		P15	<0.0001
		P60	0.004
	Bin 2	P5	0.42
		P15	<0.0001
		P60	0.002

### Sheet: Figure 5
FIGURE 5
Cell density
			Sox9
			Mlc1 WT					Mlc1 KO
			Bin 1		Bin 2			Bin 1		Bin 2
			MEAN	SD	MEAN	SD		MEAN	SD	MEAN	SD
	P60		546.5	149.2	475	137		562.9	198.9	503.7	182.3
Normality test: Shapiro-Wilk test			Bin 1		Bin 2			Bin 1		Bin 2
	P60		0.402		0.4863			0.1023		0.1446
Mann Whitney test	Bin 1 - Bin 2	Mlc1 WT	0.7
		Mlc1 KO	0.49
	Mlc1 WT-Mlc1 KO	Bin 1	>0.99
		Bin 2	0.86
Distance to closest cell
			Sox9
			Mlc1 WT					Mlc1 KO
			Bin 1		Bin 2			Bin 1		Bin 2
			MEAN	SD	MEAN	SD		MEAN	SD	MEAN	SD
	P60		23.37	1.721	27.6	1.247		20.62	1.822	23.74	1.607
Normality test: Shapiro-Wilk test			Bin 1		Bin 2			Bin 1		Bin 2
	P60		0.8772		0.0598			0.8404		0.9877
Mann Whitney test	Bin 1 - Bin 2	Mlc1 WT	0.1
		Mlc1 KO	0.057
	Mlc1 WT-Mlc1 KO	Bin 1	0.11
		Bin 2	0.057
Distance to 10 closest cells
			Sox9
			Mlc1 WT					Mlc1 KO
			Bin 1		Bin 2			Bin 1		Bin 2
			MEAN	SD	MEAN	SD		MEAN	SD	MEAN	SD
	P60		53.89	2.841	63.38	2.061		47.81	3.644	54.26	5.248
Normality test: Shapiro-Wilk test			Bin 1		Bin 2			Bin 1		Bin 2
	P60		0.1041		0.699			0.6348		0.2785
Mann Whitney test	Bin 1 - Bin 2	Mlc1 WT	0.1
		Mlc1 KO	0.08
	Mlc1 WT-Mlc1 KO	Bin 1	0.036
		Bin 2	0.12
SDI
			Sox9
			Mlc1 WT					Mlc1 KO
			Bin 1		Bin 2			Bin 1		Bin 2
			MEAN	SD	MEAN	SD		MEAN	SD	MEAN	SD
	P60		0.8667	0.3457	0.9953	0.02209		0.8658	0.3418	0.9962	0.01401
Normality test: Kolmogorov-smirnov test			Bin 1		Bin 2			Bin 1		Bin 2
	P60		<0.0001		<0.0001			<0.0001		<0.0001
		Compared to 1
Wilcoxon Signed Rank Test	WT Bin 1	0.13
	WT Bin 2	0.02
	Mlc1 KO Bin 1	0.5
	Mlc1 KO Bin 2	0.13
Blood vessel density
			Sox9
			Mlc1 WT					Mlc1 KO
			Bin 1		Bin 2			Bin 1		Bin 2
			MEAN	SD	MEAN	SD		MEAN	SD	MEAN	SD
	P60		0.126	0.0229	0.1059	0.2239		0.1237	0.03753	0.09589	0.02663
Normality test: Shapiro-Wilk test			Bin 1		Bin 2			Bin 1		Bin 2
	P60		0.5377		0.3742			0.858		0.8524
Mann Whitney test	Bin 1 - Bin 2	Mlc1 WT	0.4
		Mlc1 KO	0.34
	Mlc1 WT-Mlc1 KO	Bin 1	>0.9
		Bin 2	0.86
Branching density
			Sox9
			Mlc1 WT					Mlc1 KO
			Bin 1		Bin 2			Bin 1		Bin 2
			MEAN	SD	MEAN	SD		MEAN	SD	MEAN	SD
	P60		52.56	11.05	40.98	14.56		63.22	33.47	39.82	18.86
Normality test: Shapiro-Wilk test			Bin 1		Bin 2			Bin 1		Bin 2
	P60		0.4183		0.3041			0.7852		0.7839
Mann Whitney test	Bin 1 - Bin 2	Mlc1 WT	0.4
		Mlc1 KO	0.49
	Mlc1 WT-Mlc1 KO	Bin 1	0.86
		Bin 2	>0.9
Distance to closest vessel
			Sox9
			Mlc1 WT					Mlc1 KO
			Bin 1		Bin 2			Bin 1		Bin 2
			MEAN	SD	MEAN	SD		MEAN	SD	MEAN	SD
	P60		5.676	0.7004	7.226	1.052		5.491	2.046	7.532	1.877
Normality test: Shapiro-Wilk test			Bin 1		Bin 2			Bin 1		Bin 2
	P60		0.9948		0.6653			0.4064		0.5005
Mann Whitney test	Bin 1 - Bin 2	Mlc1 WT	0.2
		Mlc1 KO	0.34
	Mlc1 WT-Mlc1 KO	Bin 1	>0.9
		Bin 2	>0.9
			²
% of cells apposed to blood vessel
	Sox9
	Mlc1 WT		MlC1
	Bin 1	Bin 2	Bin 1	Bin 2
	41.5	32.8	54.6	46.5
	49	45.2	63.8	52.4
	50.1	43.6	39.6	34.9
			41.2	36.8
Chi-square	Mlc1 WT - Mlc1KO	Bin 1		Bin 2
		0.67		0.77
Chi-square	Bin1-Bin2	Mlc1 WT		Mlc1 KO
		0.4		0.32

### Sheet: Figure 6
FIGURE 6
Cell density
			Sox9
			WT					Mlc1 KO
			Bin 1		Bin 2			Bin 1		Bin 2
			MEAN	SD	MEAN	SD		MEAN	SD	MEAN	SD
	P5		1446	85.76	1515	139.3		1571	82.7	1608	70.66
	P15		649.4	25.02	676.2	26.91		641.3	42.89	691.2	65.37
Normality test: Shapiro-Wilk test			Bin 1		Bin 2			Bin 1		Bin 2
	P5		0.4188		0.7702			0.1864		0.7347
	P15		0.53		0.44			0.42		0.02
			P5	P15
Mann Whitney test	Bin 1 - Bin 2	Mlc1 WT	0.69	0.34
		Mlc1 KO	0.69	0.2
	Mlc1 WT-Mlc1 KO	Bin 1	0.11	0.69
		Bin 2	0.49	>0.99
Distance to closest cell
			Sox9
			WT					Mlc1 KO
			Bin 1		Bin 2			Bin 1		Bin 2
			MEAN	SD	MEAN	SD		MEAN	SD	MEAN	SD
	P5		14.91	0.71	14.63	0.8		14.4	0.74	14.34	0.53
	P15		21.09	0.71	20.92	0.52		21.5	0.67	21.7	0.64
Normality test: Shapiro-Wilk test			Bin 1		Bin 2			Bin 1		Bin 2
	P5		0.99		0.34			0.52		0.02
	P15		0.76		0.33			0.18		0.04
			P5	P15
Mann Whitney test	Bin 1 - Bin 2	Mlc1 WT	0.86	0.49
		Mlc1 KO	0.89	0.86
	Mlc1 WT-Mlc1 KO	Bin 1	0.34	0.5
		Bin 2	0.49	0.11
Distance to 10 closest cells
			Sox9
			WT					Mlc1 KO
			Bin 1		Bin 2			Bin 1		Bin 2
			MEAN	SD	MEAN	SD		MEAN	SD	MEAN	SD
	P5		35.35	2.133	35.74	2.149		34.27	1.437	35.29	1.386
	P15		49.02	0.007	46.69	0.9856		51.22	0.73	51.97	1.02
Normality test: Shapiro-Wilk test			Bin 1		Bin 2			Bin 1		Bin 2
	P5		0.87		0.26			0.3		0.09
	P15		0.87		0.77			0.18		0.9
			P5	P15
Mann Whitney test	Bin 1 - Bin 2	Mlc1 WT	0.89	0.49
		Mlc1 KO	0.34	0.49
	Mlc1 WT-Mlc1 KO	Bin 1	0.69	0.057
		Bin 2	0.89	0.03
Blood vessel density
			Sox9
			WT					Mlc1 KO
			Bin 1		Bin 2			Bin 1		Bin 2
			MEAN	SD	MEAN	SD		MEAN	SD	MEAN	SD
	P5		0.09	0.006	0.06	0.002		0.09	0.003	0.06	0.004
	P15		0.12	0.005	0.1	0.005		0.12	0.009	0.1	0.006
Normality test: Shapiro-Wilk test			Bin 1		Bin 2			Bin 1		Bin 2
	P5		0.93		0.3326			0.4681		0.3375
	P15		0.36		0.17			0.99		0.21
			P5	P15
Mann Whitney test	Bin 1 - Bin 2	Mlc1 WT	0.03	0.03
		Mlc1 KO	0.03	0.06
	Mlc1 WT-Mlc1 KO	Bin 1	0.2	0.11
		Bin 2	>0.99	0.2
Distance to closest vessel
			Sox9
			WT					Mlc1 KO
			Bin 1		Bin 2			Bin 1		Bin 2
			MEAN	SD	MEAN	SD		MEAN	SD	MEAN	SD
	P5		13.69	0.64	19.32	0.55		11.84	1.6	17.7	1.4
	P15		6.86	0.56	9.159	1.3		7.72	0.9	9.2	0.75
Normality test: Shapiro-Wilk test			Bin 1		Bin 2			Bin 1		Bin 2
	P5		0.002		0.25			0.25		0.92
	P15		0.27		0.5			0.02		0.33
			P5	P15
Mann Whitney test	Bin 1 - Bin 2	Mlc1 WT	0.03	0.03
		Mlc1 KO	0.03	0.11
	Mlc1 WT-Mlc1 KO	Bin 1	0.2	0.2
		Bin 2	0.2	>0.99

### Sheet: ROI
ROIs Sizes			Sox9																	Sox10
		#animal	area (µm²)				volume (µm³)				Mean area	Mean SD	Mean volume	Mean SD					#animal	area (µm²)				volume (µm³)				Mean area	Mean SD	Mean volume	Mean SD
	P1 Upper	1	154507	130523			2.47211e+06	2.08836e+06			157839	28917.5	2.52543e+06	462680				P1 Upper	1	154364	207857	156680	189687	1.85237e+06	2.49429e+06	1.25344e+06	1.51749e+06	180992	36081.2	2.34053e+06	702279
		2	127004	178885	159795	144482	2.03207e+06	2.86215e+06	2.55672e+06	2.31172e+06									2	136758	164345	230834	155401	2.18813e+06	2.62952e+06	3.69334e+06	2.48642e+06
		3	150769	216749			2.41231e+06	3.46798e+06											3	245004	195855			2.94005e+06	2.35026e+06
	P1 Lower	1	53007.6	59361.2			848122	949780			54493.1	9014.46	871890	144231				P1 Lower	1	79253.4	49952.9	65404.9	74884.8	951041	599435	523239	599079	65458.5	10871.8	826188	207636
		2	39030	43931.1	53362.2	62261.1	624480	702897	853795	996177									2	55082.6	74949.2	49196.3	62775.4	881322	1.19919e+06	787141	1.00441e+06
		3	61368.1	63623.7			981889	1.01798e+06											3	70928.3	72157.3			851139	865888
	P5 Upper	1	537703	566216	580350	523541	6.45244e+06	6.7946e+06	6.96419e+06	6.28249e+06	500214	80794.8	6.00256e+06	969537				P5 Upper	1	547660	468080	539506	583278	4.38128e+06	3.74464e+06	6.47407e+06	6.99933e+06	547507	105095	5.91662e+06	1.8268e+06
		2	491285	492627			5.89542e+06	5.91153e+06											2	777370	479144	575209	678729	9.32844e+06	5.74973e+06	6.90251e+06	8.14475e+06
		3	490713	319274			5.88856e+06	3.83128e+06											3	568650	375981	461299	515175	4.5492e+06	3.00784e+06	5.53558e+06	6.18211e+06
	P5 Lower	1	216246	176864	251541	196590	2.59495e+06	2.12237e+06	3.01849e+06	2.35908e+06	203791	25838.4	2.4455e+06	310061				P5 Lower	1	276882	243070	215966	187610	2.21506e+06	1.94456e+06	2.5916e+06	2.25132e+06	2.69421e+06	51896.1	2.69421e+06	845103
		2	214046	202187			2.56855e+06	2.42624e+06											2	344841	300525	310607	288034	4.13809e+06	3.6063e+06	3.72729e+06	3.4564e+06
		3	205801	167056			2.46961e+06	2.00467e+06											3	217700	191894	208541	218388	1.7416e+06	1.53515e+06	2.50249e+06	2.62065e+06
	P15 Upper	1	877969	955290			1.40475e+07	1.52846e+07			796525	166454	1.27471e+07	3.84356e+06				P15 Upper	1	773455	597661			9.28147e+06	7.17193e+06			719519	125804	8.1024e+06	2.0766e+06
		2	566677	573547			9.06684e+06	9.17675e+06											2	760910	833041	846793	920463	9.13092e+06	9.9965e+06	1.01615e+07	1.10456e+07
		3	854492	842158	695831	1.00624e+06	1.02539e+07	1.01059e+07	1.39166e+07	2.01247e+07									3	667289	662279	547130	586172	5.33831e+06	5.29824e+06	6.56556e+06	7.03406e+06
	P15 Lower	1	318311	325782			5.09298e+06	5.21251e+06			271764	74605	4.41082e+06	1.74033e+06				P15 Lower	1	197858	272339			2.3743e+06	3.26807e+06			248737	58805.7	2.78877e+06	826087
		2	164571	153077			2.63314e+06	2.44923e+06											2	260748	288504	202799	382695	3.12898e+06	3.46205e+06	2.43358e+06	4.59234e+06
		3	286333	257255	338449	330332	3.436e+06	3.08706e+06	6.76897e+06	6.60665e+06									3	262601	227598	199214	193017	2.10081e+06	1.82079e+06	2.39056e+06	2.3162e+06
	P60 Upper	1	893416	675326	717452	702746	2.1442e+07	1.62078e+07	2.00886e+07	1.96769e+07	694792	151670	1.40759e+07	5.17893e+06				P60 Upper	1	615919	712392	749622	871304	9.85471e+06	1.13983e+07	1.19939e+07	1.39409e+07	740712	174204	1.33639e+07	4.4809e+06
		2	562109	524203			8.99375e+06	8.38725e+06											2	557588	954885			1.33821e+07	2.29172e+07
		3	748442	830222	863950	430050	1.19751e+07	1.32836e+07	1.38232e+07	6.88079e+06									3	509098	954885			8.14558e+06	1.52782e+07
	P60 Lower	1	253572	230819	201394	210845	6.08573e+06	5.53966e+06	5.63903e+06	5.90365e+06	220811	66619.4	4.41518e+06	1.58532e+06				P60 Lower	1	216180	221660	253205	281321	3.45888e+06	3.54656e+06	4.05128e+06	4.50114e+06	269575	50716.3	4.9309e+06	1.77936e+06
		2	115650	156544			1.85041e+06	2.5047e+06											2	250401	367293			6.00964e+06	8.81504e+06
		3	293770	147605	309177	288736	4.70033e+06	2.36168e+06	4.94683e+06	4.61978e+06									3	250401	316138			4.00642e+06	5.0582e+06
	MLC1 WT																	MLC1 KO
	#animal	#slice	area (µm²)				volume (µm³)											#animal	#slice	area (µm²)				volume (µm³)
P5 upper	1	1	465368	506083	359027	382737	3.72294e+06	4.04866e+06	4.30832e+06	4.59284e+06	386508	60276.9	3.08095e+06	1.75176e+06			P5 upper	1	1	441381	360202			3.53104e+06	2.88161e+06			338155	63003.1	3.7016e+06	660220
		2	311311	451208	329738	287669	416142	337192	446429	387710									2	294047	295594			3.52856e+06	3.54712e+06
		3	416142	337192	446429	387710	3.32913e+06	2.69753e+06	5.35715e+06	4.65252e+06									3	398471	299096			4.78165e+06	3.58915e+06
		4	333027	409600	378078	382817	3.99632e+06	4.9152e+06	3.02462e+06	3.06254e+06									4	260808	399611	294182		3.1297e+06	4.79533e+06	3.53018e+06
	2	1	498836	640821			5.98603e+06	7.68985e+06			455739	90219	5.1441e+06	1.43682e+06				2	1	337106	427525	435481	356618	2.69685e+06	3.4202e+06	5.22578e+06	4.27941e+06	356806	1.24242e+06	3.55887e+06	1.24242e+06
		2	432248	538229	391077	315666	5.18697e+06	6.45874e+06	4.69292e+06	3.78799e+06									2	434964	520822	242747	269035	5.21957e+06	6.24987e+06	2.91296e+06	3.22842e+06
		3	460511	468100			5.52613e+06	5.61719e+06											3	325687	364579	381906		2.6055e+06	2.91663e+06	4.58287e+06
		4	426581	385319			3.41265e+06	3.08255e+06											4	265933	350997	333452	305246	2.12747e+06	2.80797e+06	2.66761e+06	2.44197e+06
	3	1	359159	407147	529329	404163	2.87328e+06	3.25718e+06	6.35195e+06	4.84996e+06	433199	65963.2	4.70407e+06	1.0686e+06				3	1	509639	408357	411592	306657	4.07711e+06	3.26686e+06	3.29273e+06	2.45326e+06	379533	68485.7	3.32039e+06	1.00665e+06
		2	441993	446573	500306	389456	5.30392e+06	5.35888e+06	6.00367e+06	4.67347e+06									2	331919	360882	404832	337222	2.65535e+06	2.88705e+06	3.23866e+06	2.69778e+06
		3	438521	390010	450685	388452	3.50817e+06	3.12008e+06	5.40822e+06	4.66143e+06									3	269752	361187			2.15801e+06	2.8895e+06
		4	524580	559338	338783	362686	4.19664e+06	4.4747e+06	5.42053e+06	5.80297e+06									4	372744	479615			4.47293e+06	5.75538e+06
	4	1	337418	298978	319156	264884	2.69934e+06	2.39183e+06	3.82987e+06	3.17861e+06	347109	78380.2	3.33111e+06	1.01802e+06				4	1	345139	395410	503002	341319	4.14167e+06	4.74492e+06	6.03602e+06	4.09582e+06	351517	74568.4	3.69479e+06	1.29678e+06
		2	346804	518876	434311	367245	2.77443e+06	4.15101e+06	5.21173e+06	4.40694e+06									2	371594	413854	421652	297317	4.45913e+06	4.96625e+06	5.05982e+06	3.5678e+06
		3	320753	262670			2.56602e+06	2.10136e+06											3	323165	295409			2.58532e+06	2.36328e+06
		4																	4	409876	331568	217784	254145	3.27901e+06	2.65255e+06	1.74227e+06	2.03316e+06
P5 lower	1	1	212086	180975	203935	177573	1.69668e+06	1.4478e+06	2.44722e+06	2.13088e+06	176160	38395.4	1.76083e+06	545097			P5 lower	1	1	228603	156332			1.82882e+06	1.25066e+06			149037	38508.7	1.63447e+06	342596
		2	131451	194288	150164	121036	1.0516e+06	1.55431e+06	1.80197e+06	1.45243e+06									2	145907	140749			1.75089e+06	1.68899e+06
		3	227504	178397	262191	178910	1.82003e+06	1.42717e+06	3.14629e+06	2.14692e+06									3	173577	112001			2.08292e+06	1.34402e+06
		4	133332	179052	143166	144496	1.59999e+06	2.14863e+06	1.14533e+06	1.15597e+06									4	111943	169016	158406	93835.8	1.34332e+06	2.02819e+06	1.90088e+06	1.12603e+06
	2	1	261013	287509			3.13216e+06	3.45011e+06			207632	49276.6	2.45472e+06	785623				2	1	141989	163715	200759	122233	1.13591e+06	1.30972e+06	2.40911e+06	1.4668e+06	146806	35749.1	1.48157e+06	533272
		2	271613	238633	205612	145145	3.25936e+06	2.8636e+06	2.46734e+06	1.74174e+06									2	166672	175636	107084	100394	2.00006e+06	2.10764e+06	1.285e+06	1.20473e+06
		3	238084	174999	167308	167182	2.85701e+06	2.09998e+06											3	139360	178773	212840	142856	1.11488e+06	1.43018e+06	2.55408e+06	1.71428e+06
		4	167308	167182			1.33846e+06	1.33746e+06											4	126739	158019	128960	82868.8	1.01391e+06	1.26415e+06	1.03168e+06	662950
	3	1	167023	200082	227932	130494	1.33618e+06	1.60066e+06	2.73518e+06	1.56593e+06	181474	34456.3	1.99906e+06	608892				3	1	158119	196266	174606	160717	1.26495e+06	1.57013e+06	1.39685e+06	1.28574e+06	159846	21468.9	1.39137e+06	343261
		2	206426	207267	234752	146518	2.47711e+06	2.4872e+06	2.81702e+06	1.75821e+06									2	129854	156994	188171	130511	1.03883e+06	1.25595e+06	1.50537e+06	1.04409e+06
		3	145040	129261	183593	188623	1.16032e+06	1.03409e+06	2.20312e+06	2.26347e+06									3	143904	141182			1.15123e+06	1.12946e+06
		4	229450	175400	176171	155553	1.8356e+06	1.4032e+06	2.81874e+06	2.48885e+06									4	159304	178520			1.91164e+06	2.14225e+06
	4	1	121413	108979	160823	107830	971304	871834	1.92988e+06	1.29396e+06	146423	50395.9	1.36778e+06	411253				4	1	186945	200387	225490	104022	2.24334e+06	2.40464e+06	2.70588e+06	1.24827e+06	149650	45901.6	1.59316e+06	707799
		2	184355	263885	132000	90339.4	1.47484e+06	2.11108e+06	1.58399e+06	1.08407e+06									2	169706	189049	196407	113870	2.03647e+06	2.26859e+06	2.35689e+06	1.36644e+06
		3	163770	130838				1.31016e+06	1.0467e+06										3	153133	138131			1.22506e+06	1.10505e+06
		4																	4	141383	98102.4	88635.6	89835.7	1.13106e+06	784819	709085	718685
P15 upper	1	1	681035	770063	647833	443435	8.17242e+06	9.24076e+06	7.774e+06	5.32121e+06	669523	119263	8.03428e+06	1.43116e+06			P15 upper	1	1	406069	537330	496548	535900	3.24855e+06	4.29864e+06	5.95857e+06	6.4308e+06	553825	119448	6.37636e+06	1.74446e+06
		2	607141	717648	806480	667529	7.2857e+06	8.61177e+06	9.67776e+06	8.01034e+06									2	611241	684374			7.33489e+06	8.21249e+06
		3	518345	603529	915637	724379	6.22014e+06	7.24235e+06	1.09876e+07	8.69255e+06									3	571245	669289	414136	762734	6.85494e+06	8.03147e+06	4.96963e+06	9.1528e+06
		4	585357	684909			7.02429e+06	8.21891e+06											4	524072	370163	699363	471091	6.28886e+06	4.44196e+06	8.39236e+06	5.65309e+06
	2	1	671719	858112	680241	633145	5.37375e+06	6.8649e+06	8.16289e+06	7.59774e+06	601042	137219	7.08934e+06	1.55013e+06				2	1	745451	810614	886904	628032	8.94541e+06	9.72736e+06	7.09524e+06	5.02426e+06	687628	134892	6.67261e+06	1.85578e+06
		2	547166	656370	423469	374227	6.56599e+06	7.87644e+06	5.08163e+06	4.49073e+06									2	757036	536349	895590	688792	9.08443e+06	6.43619e+06	7.16472e+06	5.51034e+06
		3	662261	837056	599477	524978	7.94713e+06	1.00447e+07	7.19372e+06	6.29973e+06									3	514561	489538	799955	622889	4.11649e+06	3.91631e+06	6.39964e+06	4.98311e+06
		4	469808	641441	425256	611944	5.6377e+06	7.6973e+06	6.8041e+06	9.7911e+06									4	696784	554299			8.36141e+06	6.65158e+06
	3	1	804646	638789	828692	917568	9.65575e+06	7.66547e+06	6.62953e+06	7.34054e+06	760079	125266	8.53886e+06	1.53496e+06				3	1	700364	807079	543536	473496	5.60291e+06	6.45663e+06	4.34829e+06	3.78797e+06	676773	112747	7.85171e+06	2.33395e+06
		2	639113	496147	917191	799088	7.66936e+06	5.95377e+06	1.10063e+07	9.58905e+06									2	622262	744128	794934	651274	7.46714e+06	8.92953e+06	1.27189e+07	1.04204e+07
		3	858490	694700			1.03019e+07	8.3364e+06											3	653917	647705	714754	484788	7.847e+06	7.77245e+06	8.57705e+06	5.81746e+06
		4	794258	732266			9.5311e+06	8.78719e+06											4	663440	709647	898817	718233	7.96128e+06	8.51576e+06	1.07858e+07	8.61879e+06
	4	1	778013	979898	774284	735533	9.33616e+06	1.17588e+07	9.29141e+06	8.82639e+06	709725	123875	8.61133e+06	2.29558e+06				4	1	807463	973000	884947	747617	9.68956e+06	1.1676e+07	1.06194e+07	8.9714e+06	759158	144608	8.94626e+06	2.2699e+06
		2	644354	706494	613212	448087	7.73224e+06	8.47793e+06	4.9057e+06	3.5847e+06									2	646508	737337	820597	909339	7.75809e+06	8.84805e+06	6.56477e+06	7.27472e+06
		3	632050	848186			7.5846e+06	1.01782e+07											3	652356	863592	929532	806990	1.04377e+07	1.38175e+07	7.43625e+06	6.45592e+06
		4	707098	685435	756913	626588	1.13136e+07	1.0967e+07	9.08296e+06	7.51906e+06									4	425224	646062	709258	586706	5.10269e+06	7.75274e+06	1.13481e+07	9.38729e+06
P15 lower	1	1	286984	330647	273459	199901	3.44381e+06	3.96777e+06	3.2815e+06	2.39882e+06	268763	61276.4	3.22515e+06	735317			P15 lower	1	1	100170	148157	129016	139808	801362	1.18525e+06	1.54819e+06	1.67769e+06	174460	47187	2.02257e+06	662048
		2	291003	249106	378115	274623	3.49203e+06	2.98927e+06	4.53738e+06	3.29548e+06									2	227875	227259			2.7345e+06	2.7271e+06
		3	237900	281017	367512	198753	2.8548e+06	3.37221e+06	4.41015e+06	2.38503e+06									3	178366	227031	211284	122640	2.1404e+06	2.72438e+06	2.53541e+06	1.47168e+06
		4	175512	218145			2.10614e+06	2.61774e+06											4	233930	136230	211485	149187	2.80717e+06	1.63476e+06	2.53782e+06	1.79025e+06
	2	1	248279	281879	244956	213401	1.98623e+06	2.25503e+06	2.93947e+06	2.56082e+06	239408	73665.2	2.84883e+06	949193				2	1	292704	217989	334624	222339	3.51245e+06	2.61587e+06	2.67699e+06	1.77871e+06	240083	57061	2.34379e+06	785258
		2	217679	259116	132544	132172	2.61214e+06	3.1094e+06	1.59053e+06	1.58606e+06									2	335730	236444	276530	234430	4.02876e+06	2.83733e+06	2.21224e+06	1.87544e+06
		3	371293	386801	285747	271171	4.45551e+06	4.64161e+06	3.42897e+06	3.25405e+06									3	207997	143781	276968	183572	1.66397e+06	1.15025e+06	2.21574e+06	1.46858e+06
		4	157640	193977	255635	178243	1.89168e+06	2.32772e+06	4.09016e+06	2.85188e+06									4	222125	175931			2.66549e+06	2.11117e+06
	3	1	417412	266643	312036	268363	5.00894e+06	3.19972e+06	2.49629e+06	2.1469e+06	288964	54487.9	3.2741e+06	786441				3	1	264944	152949	234923	260776	2.11955e+06	1.22359e+06	1.87938e+06	2.08621e+06	208039	57426.9	2.36896e+06	778169
		2	279198	237374	343818	267395	3.35037e+06	2.84849e+06	4.12581e+06	3.20874e+06									2	234458	259117	235629	167900	2.8135e+06	3.10941e+06	3.77006e+06	2.68639e+06
		3	326118	211529			3.91342e+06	2.53835e+06											3	226690	178358	173343	79021.7	2.72028e+06	2.1403e+06	2.08011e+06	948260
		4	280815	256864			3.36978e+06	3.08237e+06											4	127165	196028	289850	247477	1.52598e+06	2.35234e+06	3.4782e+06	2.96973e+06
	4	1	362633	298793	387185	296555	4.35159e+06	3.58551e+06	4.64622e+06	3.55866e+06	242908	74043.5	2.95539e+06	1.06352e+06				4	1	195527	213345	353486	360632	2.34633e+06	2.56014e+06	4.24183e+06	4.32759e+06	261586	64232.2	3.10315e+06	995942
		2	233261	238381	204672	122700	2.79914e+06	2.86057e+06	1.63737e+06	981600									2	304751	305748	269104	241450	3.65701e+06	3.66897e+06	2.15283e+06	1.9316e+06
		3	228535	149154			2.74242e+06	1.78985e+06											3	240934	313372	312854	308436	3.85495e+06	5.01395e+06	2.50283e+06	2.46749e+06
		4	236586	232528	236928	172798	3.78538e+06	3.72045e+06	2.84313e+06	2.07357e+06									4	152585	179181	249265	184712	1.83102e+06	2.15017e+06	3.98824e+06	2.95539e+06
P60 upper	1	1	726422	597568			1.74341e+07	1.43416e+07			823144	184128	1.77822e+07	2.42938e+06			P60 upper	1	1	894840	685331	898261	761686	1.78968e+07	1.37066e+07	2.15583e+07	1.82805e+07	762597	126708	1.63434e+07	3.4429e+06
		2	663996	650647			1.59359e+07	1.56155e+07											2	793207	821339	842626	524132	1.9037e+07	1.97121e+07	1.68525e+07	1.04826e+07
		3	1.06009e+06	933401	1.03419e+06	918841	2.12019e+07	1.8668e+07	2.06837e+07	1.83768e+07									3	619718	760501	927027	622501	1.23944e+07	1.521e+07	1.85405e+07	1.245e+07
	2	1	520214	414605	484532	568559	1.24851e+07	9.95052e+06	9.69063e+06	1.13712e+07	567827	106572	1.31013e+07	2.93192e+06				2	1	921486	1.12061e+06	1.22667e+06	923176	2.21157e+07	2.68948e+07	2.94401e+07	2.21562e+07	871628	204513	2.09191e+07	4.90832e+06
		2	696069	522554			1.67057e+07	1.25413e+07											2	612130	885362	799481	742650	1.46911e+07	2.12487e+07	1.91875e+07	1.78236e+07
		3	603857	732223			1.44926e+07	1.75734e+07											3	947583	944067	872736	463579	2.2742e+07	2.26576e+07	2.09457e+07	1.11259e+07
	3	1	654364	721000	808145	450184	1.57047e+07	1.7304e+07	1.93955e+07	1.08044e+07	742127	192648	1.84793e+07	5.30482e+06				3	1	442873	613927	664473	569473	1.24004e+07	1.719e+07	1.32895e+07	1.13895e+07	560773	98221.2	1.46997e+07	3.02755e+06
		2	771245	903194	974421	468013	1.85099e+07	2.16766e+07	2.33861e+07	1.12323e+07									2	579342	551722			1.8539e+07	1.76551e+07
		3	657851	1.01285e+06			1.84198e+07	2.83598e+07											3	423015	594864	721178	446862	1.18444e+07	1.66562e+07	1.73083e+07	1.07247e+07
P60 lower	1	1	305343	183651			7.32824e+06	4.40763e+06			345343	102639	7.43725e+06	1.68651e+06				4	1	529830	669705	982739	673605	1.05966e+07	1.33941e+07	1.96548e+07	1.34721e+07	813325	239334	1.78395e+07	5.56471e+06
		2	307294	264480			7.37506e+06	6.34753e+06											2	747822	732627	1.36999e+06	837573	1.49564e+07	1.46525e+07	2.73998e+07	1.67515e+07
		3	511251	357827	426913	405985	1.0225e+07	7.15655e+06	8.53826e+06	8.11969e+06									3	565848	937130	1.05564e+06	657394	1.58437e+07	2.62396e+07	2.53353e+07	1.57775e+07
	2	1	169818	153627	210119	239161	4.07564e+06	3.68704e+06	4.20239e+06	4.78321e+06	176720	38967.3	4.01665e+06	668224			P60 lower	1	1	191067	172668	227578	236842	3.82134e+06	3.45336e+06	5.46187e+06	5.68421e+06	208129	39314.8	4.4746e+06	1.09099e+06
		2	185248	118648			4.44594e+06	2.84756e+06											2	249850	221774	270631	163350	5.9964e+06	5.32259e+06	5.41261e+06	3.267e+06
		3	141589	195553			3.39814e+06	4.69326e+06											3	197344	208153	227192	131105	3.94687e+06	4.16306e+06	4.54384e+06	2.6221e+06
	3	1	144797	184642	237632	88659.1	3.47514e+06	4.4314e+06	5.70318e+06	2.12782e+06	202394	67357	5.0466e+06	1.78283e+06				2	1	271259	245266	385880	387556	6.51022e+06	5.88638e+06	9.26112e+06	9.30135e+06	260548	76431.2	6.25316e+06	1.83435e+06
		2	236141	208889	313951	136384	5.6674e+06	5.01333e+06	7.53482e+06	3.27321e+06									2	153189	221638	300388	233998	3.67654e+06	5.31932e+06	7.20931e+06	5.61596e+06
		3	199524	273324			5.58666e+06	7.65308e+06											3	303195	213868	262652	147688	7.27669e+06	5.13283e+06	6.30364e+06	3.54452e+06
																		3	1	87591.1	95056.6	98362.9		2.45255e+06	2.66159e+06	1.96726e+06		110386	43445.1	3.02693e+06	1.46099e+06
																			2	195899	68217.6			6.26876e+06	2.18296e+06
																			3	75597.3	161616	130356	80780.6	2.11672e+06	4.52525e+06	3.12855e+06	1.93873e+06
																		4	1	174109	210348	398096	243040	3.48219e+06	4.20696e+06	7.96192e+06	4.86081e+06	268024	99245.5	5.7616e+06	1.78648e+06
																			2	198906	312078	486010	356243	3.97812e+06	6.24155e+06	9.72019e+06	7.12486e+06
																			3	176898	188984	237940	233637	4.95315e+06	5.29156e+06	5.71056e+06	5.60728e+06
